# TNF-*α* disrupts the malate-aspartate shuttle, driving metabolic rewiring in iPSC-derived enteric neural lineages from Parkinson’s Disease patients

**DOI:** 10.1101/2025.03.25.644826

**Authors:** Bruno Ghirotto, Luís Eduardo Gonçalves, Vivien Ruder, Christina James, Elizaveta Gerasimova, Tania Rizo, Holger Wend, Michaela Farrell, Juan Atilio Gerez, Natalia Cecilia Prymaczok, Merel Kuijs, Maiia Shulman, Anne Hartebrodt, Iryna Prots, Arne Gessner, Friederike Zunke, Jürgen Winkler, David B. Blumenthal, Fabian J. Theis, Roland Riek, Claudia Günther, Markus Neurath, Pooja Gupta, Beate Winner

## Abstract

Gastrointestinal (GI) dysfunction emerges years before motor symptoms in Parkinson’s disease (PD), implicating the enteric nervous system (ENS) in early disease progression. However, the mechanisms linking the PD hallmark protein, α-synuclein (α-syn), to ENS dysfunction - and whether these mechanisms are influenced by inflammation - remains elusive. Using iPSC-derived enteric neural lineages from patients with α-syn triplications, we reveal that TNF-α increases mitochondrial-α-syn interactions, disrupts the malate-aspartate shuttle, and forces a metabolic shift toward glutamine oxidation. These alterations drive mitochondrial dysfunction, characterizing metabolic impairment under cytokine stress. Interestingly, targeting glutamate metabolism with Chicago Sky Blue 6B restores mitochondrial function, reversing TNF-α-driven metabolic disruption. Our findings position the ENS as a central player in PD pathogenesis, establishing a direct link between cytokines, α-syn accumulation, metabolic stress and mitochondrial dysfunction. By uncovering a previously unrecognized metabolic vulnerability in the ENS, we highlight its potential as a therapeutic target for early PD intervention.
