## Supplementary material for "TNF-*α* disrupts the malate-aspartate shuttle, driving metabolic rewiring in iPSC-derived enteric neural lineages from Parkinson’s Disease patients": Table S1

### Sheet: Tabelle1
Primer name	Sequence 5'-3'
GFAP_forward	AGGTCCATGTGGAGCTTGAC
GFAP_reverse	GCCATTGCCTCATACTGCGT
TUBB3_forward	GGCCAAGGGTCACTACACG
TUBB3_reverse	GCAGTCGCAGTTTTCACACTC
PHOX2B_forward	AACCCGATAAGGACCACTTTTG
PHOX2B_reverse	AGAGTTTGTAAGGAACTGCGG
HOXB3_forward	CCAGTGCCACTAGCAACAG
HOXB3_reverse	CGTTTGCCTCGACTCTTTCATC
ELAVL4_forward	CCCAGAAGGAACTGGAGCAACT
ELAVL4_reverse	CCTTTGATGGCTTCTTCTGCCTC
HPRT_forward	CCTGGCGTCGTATTAGTG
HPRT_reverse	TCCCATCTCCTTCATCACATC
RPLP0_forward	AGCCCAGAACACTGGTCTC
RPLP0_reverse	ACTCAGGATTTCAATGGTGCC
