## Supplementary material for "TNF-*α* disrupts the malate-aspartate shuttle, driving metabolic rewiring in iPSC-derived enteric neural lineages from Parkinson’s Disease patients": Table S8

### Sheet: Tabelle1
ID	Description	GeneRatio	BgRatio	pvalue	p.adjust	qvalue	geneID	Count	Comparison
GO:0030280	structural constituent of skin epidermis	16/62	36/18496	2.13949e-31	3.95805e-29	2.72503e-29	3849/3850/3851/3852/3853/3854/286887/112802/140807/319101/121391/9119/51350/374454/338785/3890	16	SNCA3x_TNF_vs_SNCA3x
GO:0005201	extracellular matrix structural constituent	10/62	166/18496	1.85761e-10	1.71829e-08	1.18301e-08	1282/1287/1284/3339/284217/3912/3915/4811/22795/7837	10	SNCA3x_TNF_vs_SNCA3x
GO:0005200	structural constituent of cytoskeleton	5/62	112/18496	3.65814e-05	0.00225585	0.00155311	3849/3852/3853/3854/3890	5	SNCA3x_TNF_vs_SNCA3x
GO:0019842	vitamin binding	5/62	150/18496	0.000146353	0.00676881	0.00466018	213/1381/1382/8974/29968	5	SNCA3x_TNF_vs_SNCA3x
GO:0030020	extracellular matrix structural constituent conferring tensile strength	3/62	45/18496	0.000460363	0.0170334	0.0117271	1282/1287/1284	3	SNCA3x_TNF_vs_SNCA3x
GO:0005504	fatty acid binding	3/62	48/18496	0.000557132	0.0171782	0.0118268	213/1381/1382	3	SNCA3x_TNF_vs_SNCA3x
GO:0097493	structural molecule activity conferring elasticity	2/62	12/18496	0.000714068	0.0173094	0.0119171	79026/3915	2	SNCA3x_TNF_vs_SNCA3x
GO:0004859	phospholipase inhibitor activity	2/62	13/18496	0.000842078	0.0173094	0.0119171	301/308	2	SNCA3x_TNF_vs_SNCA3x
GO:0045159	myosin II binding	2/62	13/18496	0.000842078	0.0173094	0.0119171	2934/9368	2	SNCA3x_TNF_vs_SNCA3x
GO:0019841	retinol binding	2/62	16/18496	0.00128714	0.0232536	0.0160096	1381/1382	2	SNCA3x_TNF_vs_SNCA3x
GO:0055102	lipase inhibitor activity	2/62	17/18496	0.00145561	0.0232536	0.0160096	301/308	2	SNCA3x_TNF_vs_SNCA3x
GO:0005518	collagen binding	3/62	68/18496	0.00153928	0.0232536	0.0160096	3339/4811/22795	3	SNCA3x_TNF_vs_SNCA3x
GO:0098641	cadherin binding involved in cell-cell adhesion	2/62	18/18496	0.00163404	0.0232536	0.0160096	301/3875	2	SNCA3x_TNF_vs_SNCA3x
GO:0016918	retinal binding	2/62	19/18496	0.00182234	0.0240809	0.0165792	1381/1382	2	SNCA3x_TNF_vs_SNCA3x
GO:0001972	retinoic acid binding	2/62	20/18496	0.00202046	0.024919	0.0171562	1381/1382	2	SNCA3x_TNF_vs_SNCA3x
GO:0033293	monocarboxylic acid binding	3/62	79/18496	0.00236621	0.0273593	0.0188363	213/1381/1382	3	SNCA3x_TNF_vs_SNCA3x
GO:0008198	ferrous iron binding	2/62	27/18496	0.00367666	0.0400107	0.0275465	6622/7018	2	SNCA3x_TNF_vs_SNCA3x
GO:0043236	laminin binding	2/62	28/18496	0.00395097	0.0403961	0.0278118	4811/7837	2	SNCA3x_TNF_vs_SNCA3x
GO:0031406	carboxylic acid binding	4/62	195/18496	0.00414879	0.0403961	0.0278118	213/1381/1382/8974	4	SNCA3x_TNF_vs_SNCA3x
GO:0043177	organic acid binding	4/62	207/18496	0.00512306	0.0452802	0.0311744	213/1381/1382/8974	4	SNCA3x_TNF_vs_SNCA3x
GO:0017147	Wnt-protein binding	2/62	32/18496	0.00513991	0.0452802	0.0311744	4811/79971	2	SNCA3x_TNF_vs_SNCA3x
GO:0005501	retinoid binding	2/62	38/18496	0.00719168	0.0578461	0.0398258	1381/1382	2	SNCA3x_TNF_vs_SNCA3x
GO:0019840	isoprenoid binding	2/62	38/18496	0.00719168	0.0578461	0.0398258	1381/1382	2	SNCA3x_TNF_vs_SNCA3x
GO:0098632	cell-cell adhesion mediator activity	2/62	52/18496	0.0131639	0.100001	0.0688484	301/3875	2	SNCA3x_TNF_vs_SNCA3x
GO:0005544	calcium-dependent phospholipid binding	2/62	53/18496	0.0136509	0.100001	0.0688484	301/308	2	SNCA3x_TNF_vs_SNCA3x
GO:0050840	extracellular matrix binding	2/62	55/18496	0.0146481	0.100001	0.0688484	4811/7837	2	SNCA3x_TNF_vs_SNCA3x
GO:0005506	iron ion binding	3/62	153/18496	0.0147039	0.100001	0.0688484	8974/6622/7018	3	SNCA3x_TNF_vs_SNCA3x
GO:0030170	pyridoxal phosphate binding	2/62	56/18496	0.0151581	0.100001	0.0688484	213/29968	2	SNCA3x_TNF_vs_SNCA3x
GO:0070279	vitamin B6 binding	2/62	57/18496	0.0156758	0.100001	0.0688484	213/29968	2	SNCA3x_TNF_vs_SNCA3x
GO:0005507	copper ion binding	2/62	63/18496	0.018938	0.116784	0.0804033	213/6622	2	SNCA3x_TNF_vs_SNCA3x
GO:0098631	cell adhesion mediator activity	2/62	65/18496	0.0200836	0.119854	0.0825166	301/3875	2	SNCA3x_TNF_vs_SNCA3x
GO:0097110	scaffold protein binding	2/62	68/18496	0.0218551	0.12635	0.0869891	3875/3852	2	SNCA3x_TNF_vs_SNCA3x
GO:0005543	phospholipid binding	5/62	484/18496	0.0229403	0.128605	0.0885414	301/308/2934/57580/6622	5	SNCA3x_TNF_vs_SNCA3x
GO:0004860	protein kinase inhibitor activity	2/62	72/18496	0.0243141	0.12904	0.0888411	3315/6622	2	SNCA3x_TNF_vs_SNCA3x
GO:0017022	myosin binding	2/62	74/18496	0.0255843	0.12904	0.0888411	2934/9368	2	SNCA3x_TNF_vs_SNCA3x
GO:0045296	cadherin binding	4/62	334/18496	0.0256746	0.12904	0.0888411	79026/301/3875/7414	4	SNCA3x_TNF_vs_SNCA3x
GO:0019210	kinase inhibitor activity	2/62	76/18496	0.026881	0.12904	0.0888411	3315/6622	2	SNCA3x_TNF_vs_SNCA3x
GO:0016829	lyase activity	3/62	196/18496	0.0280702	0.12904	0.0888411	435/760/1652	3	SNCA3x_TNF_vs_SNCA3x
GO:0016209	antioxidant activity	2/62	83/18496	0.0316228	0.12904	0.0888411	213/7837	2	SNCA3x_TNF_vs_SNCA3x
GO:0015643	toxic substance binding	1/62	10/18496	0.0330275	0.12904	0.0888411	213	1	SNCA3x_TNF_vs_SNCA3x
GO:0030023	extracellular matrix constituent conferring elasticity	1/62	10/18496	0.0330275	0.12904	0.0888411	3915	1	SNCA3x_TNF_vs_SNCA3x
GO:0035256	G protein-coupled glutamate receptor binding	1/62	10/18496	0.0330275	0.12904	0.0888411	9368	1	SNCA3x_TNF_vs_SNCA3x
GO:0043208	glycosphingolipid binding	1/62	10/18496	0.0330275	0.12904	0.0888411	284217	1	SNCA3x_TNF_vs_SNCA3x
GO:0045294	alpha-catenin binding	1/62	10/18496	0.0330275	0.12904	0.0888411	7414	1	SNCA3x_TNF_vs_SNCA3x
GO:0008013	beta-catenin binding	2/62	85/18496	0.0330341	0.12904	0.0888411	9368/7414	2	SNCA3x_TNF_vs_SNCA3x
GO:0043178	alcohol binding	2/62	89/18496	0.0359295	0.12904	0.0888411	1381/1382	2	SNCA3x_TNF_vs_SNCA3x
GO:0002162	dystroglycan binding	1/62	11/18496	0.0362707	0.12904	0.0888411	7414	1	SNCA3x_TNF_vs_SNCA3x
GO:0008199	ferric iron binding	1/62	11/18496	0.0362707	0.12904	0.0888411	7018	1	SNCA3x_TNF_vs_SNCA3x
GO:0019215	intermediate filament binding	1/62	11/18496	0.0362707	0.12904	0.0888411	121391	1	SNCA3x_TNF_vs_SNCA3x
GO:0035251	UDP-glucosyltransferase activity	1/62	11/18496	0.0362707	0.12904	0.0888411	2992	1	SNCA3x_TNF_vs_SNCA3x
GO:0048407	platelet-derived growth factor binding	1/62	11/18496	0.0362707	0.12904	0.0888411	1282	1	SNCA3x_TNF_vs_SNCA3x
GO:1990459	transferrin receptor binding	1/62	11/18496	0.0362707	0.12904	0.0888411	7018	1	SNCA3x_TNF_vs_SNCA3x
GO:0005527	macrolide binding	1/62	12/18496	0.0395031	0.133968	0.0922338	213	1	SNCA3x_TNF_vs_SNCA3x
GO:0031543	peptidyl-proline dioxygenase activity	1/62	12/18496	0.0395031	0.133968	0.0922338	8974	1	SNCA3x_TNF_vs_SNCA3x
GO:0004857	enzyme inhibitor activity	4/62	386/18496	0.0404285	0.133968	0.0922338	301/308/3315/6622	4	SNCA3x_TNF_vs_SNCA3x
GO:0016840	carbon-nitrogen lyase activity	1/62	13/18496	0.0427248	0.133968	0.0922338	435	1	SNCA3x_TNF_vs_SNCA3x
GO:0017081	chloride channel regulator activity	1/62	13/18496	0.0427248	0.133968	0.0922338	9368	1	SNCA3x_TNF_vs_SNCA3x
GO:0031386	protein tag activity	1/62	13/18496	0.0427248	0.133968	0.0922338	4738	1	SNCA3x_TNF_vs_SNCA3x
GO:0141047	molecular tag activity	1/62	13/18496	0.0427248	0.133968	0.0922338	4738	1	SNCA3x_TNF_vs_SNCA3x
GO:0016530	metallochaperone activity	1/62	14/18496	0.0459359	0.137067	0.0943675	7018	1	SNCA3x_TNF_vs_SNCA3x
GO:0044548	S100 protein binding	1/62	14/18496	0.0459359	0.137067	0.0943675	79026	1	SNCA3x_TNF_vs_SNCA3x
GO:0050780	dopamine receptor binding	1/62	14/18496	0.0459359	0.137067	0.0943675	9368	1	SNCA3x_TNF_vs_SNCA3x
GO:0004089	carbonate dehydratase activity	1/62	15/18496	0.0491364	0.142035	0.097788	760	1	SNCA3x_TNF_vs_SNCA3x
GO:0016863	intramolecular oxidoreductase activity, transposing C=C bonds	1/62	15/18496	0.0491364	0.142035	0.097788	1652	1	SNCA3x_TNF_vs_SNCA3x
GO:0004859	phospholipase inhibitor activity	1/1	13/18496	0.000702855	0.00183824		6620	1	Iso_TNF_vs_Iso
GO:0055102	lipase inhibitor activity	1/1	17/18496	0.000919118	0.00183824		6620	1	Iso_TNF_vs_Iso
GO:0005507	copper ion binding	1/1	63/18496	0.00340614	0.00454152		6620	1	Iso_TNF_vs_Iso
GO:0004857	enzyme inhibitor activity	1/1	386/18496	0.0208694	0.0208694		6620	1	Iso_TNF_vs_Iso
GO:0005201	extracellular matrix structural constituent	13/43	166/18496	4.41055e-17	4.98392e-15	3.24988e-15	375790/80781/1282/1287/1284/3339/284217/3912/3913/3915/4811/22795/7837	13	SNCA3x_TNF_vs_Iso_TNF
GO:0031720	haptoglobin binding	5/43	10/18496	1.33398e-11	7.53701e-10	4.91468e-10	3043/3045/3046/3047/3048	5	SNCA3x_TNF_vs_Iso_TNF
GO:0005344	oxygen carrier activity	5/43	14/18496	1.05254e-10	3.96455e-09	2.58517e-09	3043/3045/3046/3047/3048	5	SNCA3x_TNF_vs_Iso_TNF
GO:0019825	oxygen binding	6/43	39/18496	3.38263e-10	9.55593e-09	6.23116e-09	213/3043/3045/3046/3047/3048	6	SNCA3x_TNF_vs_Iso_TNF
GO:0016209	antioxidant activity	7/43	83/18496	8.00725e-10	1.80964e-08	1.18002e-08	213/3043/3045/3046/3047/3048/7837	7	SNCA3x_TNF_vs_Iso_TNF
GO:0004601	peroxidase activity	6/43	55/18496	2.92413e-09	5.50711e-08	3.59104e-08	3043/3045/3046/3047/3048/7837	6	SNCA3x_TNF_vs_Iso_TNF
GO:0016684	oxidoreductase activity, acting on peroxide as acceptor	6/43	57/18496	3.64777e-09	5.88854e-08	3.83976e-08	3043/3045/3046/3047/3048/7837	6	SNCA3x_TNF_vs_Iso_TNF
GO:0043177	organic acid binding	8/43	207/18496	2.22729e-08	3.14604e-07	2.05145e-07	375790/213/2173/3043/3045/3046/3047/3048	8	SNCA3x_TNF_vs_Iso_TNF
GO:0140104	molecular carrier activity	6/43	95/18496	8.18432e-08	1.02759e-06	6.70062e-07	3043/3045/3046/3047/3048/7018	6	SNCA3x_TNF_vs_Iso_TNF
GO:0020037	heme binding	6/43	141/18496	8.52592e-07	9.63429e-06	6.28226e-06	3043/3045/3046/3047/3048/7837	6	SNCA3x_TNF_vs_Iso_TNF
GO:0046906	tetrapyrrole binding	6/43	151/18496	1.27339e-06	1.30812e-05	8.52988e-06	3043/3045/3046/3047/3048/7837	6	SNCA3x_TNF_vs_Iso_TNF
GO:0030020	extracellular matrix structural constituent conferring tensile strength	4/43	45/18496	3.51974e-06	3.31442e-05	2.16124e-05	80781/1282/1287/1284	4	SNCA3x_TNF_vs_Iso_TNF
GO:0043236	laminin binding	3/43	28/18496	3.68187e-05	0.00032004	0.000208689	375790/4811/7837	3	SNCA3x_TNF_vs_Iso_TNF
GO:0050840	extracellular matrix binding	3/43	55/18496	0.000282239	0.00227807	0.00148547	375790/4811/7837	3	SNCA3x_TNF_vs_Iso_TNF
GO:0005518	collagen binding	3/43	68/18496	0.000527935	0.00397711	0.00259337	3339/4811/22795	3	SNCA3x_TNF_vs_Iso_TNF
GO:0051861	glycolipid binding	2/43	29/18496	0.00205969	0.0145465	0.0094854	284217/7070	2	SNCA3x_TNF_vs_Iso_TNF
GO:0043394	proteoglycan binding	2/43	36/18496	0.00316329	0.0210266	0.0137109	375790/4811	2	SNCA3x_TNF_vs_Iso_TNF
GO:0005504	fatty acid binding	2/43	48/18496	0.00556473	0.0349341	0.0227796	213/2173	2	SNCA3x_TNF_vs_Iso_TNF
GO:0031406	carboxylic acid binding	3/43	195/18496	0.0104494	0.0621466	0.0405241	375790/213/2173	3	SNCA3x_TNF_vs_Iso_TNF
GO:0033293	monocarboxylic acid binding	2/43	79/18496	0.0145242	0.0800409	0.0521925	213/2173	2	SNCA3x_TNF_vs_Iso_TNF
GO:0140272	exogenous protein binding	2/43	80/18496	0.0148749	0.0800409	0.0521925	213/5818	2	SNCA3x_TNF_vs_Iso_TNF
GO:0015643	toxic substance binding	1/43	10/18496	0.0230121	0.0943449	0.0615197	213	1	SNCA3x_TNF_vs_Iso_TNF
GO:0030023	extracellular matrix constituent conferring elasticity	1/43	10/18496	0.0230121	0.0943449	0.0615197	3915	1	SNCA3x_TNF_vs_Iso_TNF
GO:0035374	chondroitin sulfate binding	1/43	10/18496	0.0230121	0.0943449	0.0615197	375790	1	SNCA3x_TNF_vs_Iso_TNF
GO:0043208	glycosphingolipid binding	1/43	10/18496	0.0230121	0.0943449	0.0615197	284217	1	SNCA3x_TNF_vs_Iso_TNF
GO:0002162	dystroglycan binding	1/43	11/18496	0.0252847	0.0943449	0.0615197	375790	1	SNCA3x_TNF_vs_Iso_TNF
GO:0008046	axon guidance receptor activity	1/43	11/18496	0.0252847	0.0943449	0.0615197	3897	1	SNCA3x_TNF_vs_Iso_TNF
GO:0008199	ferric iron binding	1/43	11/18496	0.0252847	0.0943449	0.0615197	7018	1	SNCA3x_TNF_vs_Iso_TNF
GO:0048407	platelet-derived growth factor binding	1/43	11/18496	0.0252847	0.0943449	0.0615197	1282	1	SNCA3x_TNF_vs_Iso_TNF
GO:1990459	transferrin receptor binding	1/43	11/18496	0.0252847	0.0943449	0.0615197	7018	1	SNCA3x_TNF_vs_Iso_TNF
GO:0005527	macrolide binding	1/43	12/18496	0.027552	0.0943449	0.0615197	213	1	SNCA3x_TNF_vs_Iso_TNF
GO:0046790	virion binding	1/43	12/18496	0.027552	0.0943449	0.0615197	5818	1	SNCA3x_TNF_vs_Iso_TNF
GO:0097493	structural molecule activity conferring elasticity	1/43	12/18496	0.027552	0.0943449	0.0615197	3915	1	SNCA3x_TNF_vs_Iso_TNF
GO:0016530	metallochaperone activity	1/43	14/18496	0.0320714	0.103545	0.0675187	7018	1	SNCA3x_TNF_vs_Iso_TNF
GO:1990825	sequence-specific mRNA binding	1/43	14/18496	0.0320714	0.103545	0.0675187	79727	1	SNCA3x_TNF_vs_Iso_TNF
GO:0005179	hormone activity	2/43	126/18496	0.0346666	0.108815	0.070955	79006/7425	2	SNCA3x_TNF_vs_Iso_TNF
GO:0042813	Wnt receptor activity	1/43	16/18496	0.0365702	0.111687	0.0728283	4811	1	SNCA3x_TNF_vs_Iso_TNF
GO:0019838	growth factor binding	2/43	135/18496	0.0393006	0.116868	0.0762062	1282/7837	2	SNCA3x_TNF_vs_Iso_TNF
GO:0043395	heparan sulfate proteoglycan binding	1/43	18/18496	0.0410486	0.118936	0.0775547	375790	1	SNCA3x_TNF_vs_Iso_TNF
GO:0008409	5'-3' exonuclease activity	1/43	19/18496	0.0432802	0.122267	0.0797266	79002	1	SNCA3x_TNF_vs_Iso_TNF
GO:0005178	integrin binding	2/43	154/18496	0.0498	0.131249	0.0855842	3913/7070	2	SNCA3x_TNF_vs_Iso_TNF
GO:0030021	extracellular matrix structural constituent conferring compression resistance	1/43	22/18496	0.0499445	0.131249	0.0855842	3339	1	SNCA3x_TNF_vs_Iso_TNF
GO:0033691	sialic acid binding	1/43	22/18496	0.0499445	0.131249	0.0855842	375790	1	SNCA3x_TNF_vs_Iso_TNF
GO:0030280	structural constituent of skin epidermis	16/102	36/18496	1.42511e-27	3.40601e-25	2.76021e-25	3849/3850/3851/3852/3853/3854/286887/112802/140807/319101/121391/9119/51350/374454/338785/3890	16	SNCA3x_vs_Iso
GO:0000149	SNARE binding	8/102	107/18496	1.34609e-07	1.60858e-05	1.30358e-05	6804/112755/6812/6857/127833/6861/9066/9341	8	SNCA3x_vs_Iso
GO:0005544	calcium-dependent phospholipid binding	6/102	53/18496	4.51255e-07	3.595e-05	2.91337e-05	308/27445/6857/127833/6861/9066	6	SNCA3x_vs_Iso
GO:0019905	syntaxin binding	6/102	67/18496	1.84315e-06	0.000110128	8.92474e-05	6812/6857/127833/6861/9066/9341	6	SNCA3x_vs_Iso
GO:0001786	phosphatidylserine binding	5/102	62/18496	2.33021e-05	0.00111384	0.000902652	308/6857/127833/6861/9066	5	SNCA3x_vs_Iso
GO:0072341	modified amino acid binding	5/102	84/18496	0.000101011	0.0040236	0.0032607	308/6857/127833/6861/9066	5	SNCA3x_vs_Iso
GO:0043178	alcohol binding	5/102	89/18496	0.000132887	0.00442061	0.00358244	1381/1382/5581/6855/127833	5	SNCA3x_vs_Iso
GO:0017075	syntaxin-1 binding	3/102	19/18496	0.00014797	0.00442061	0.00358244	6812/6857/9341	3	SNCA3x_vs_Iso
GO:0098632	cell-cell adhesion mediator activity	4/102	52/18496	0.000192588	0.00511427	0.00414458	4345/961/1272/3875	4	SNCA3x_vs_Iso
GO:0005200	structural constituent of cytoskeleton	5/102	112/18496	0.000388645	0.00928862	0.00752744	3849/3852/3853/3854/3890	5	SNCA3x_vs_Iso
GO:0098631	cell adhesion mediator activity	4/102	65/18496	0.000455938	0.0099063	0.008028	4345/961/1272/3875	4	SNCA3x_vs_Iso
GO:0030674	protein-macromolecule adaptor activity	9/102	421/18496	0.000532987	0.0106153	0.0086026	2782/2783/2784/4137/9368/6804/112755/6853/9341	9	SNCA3x_vs_Iso
GO:0030276	clathrin binding	4/102	70/18496	0.000604597	0.0111153	0.00900777	6857/127833/6861/9066	4	SNCA3x_vs_Iso
GO:0005484	SNAP receptor activity	3/102	37/18496	0.00110408	0.0188481	0.0152744	6804/112755/9341	3	SNCA3x_vs_Iso
GO:0015171	amino acid transmembrane transporter activity	4/102	85/18496	0.00125352	0.0199727	0.0161858	9368/81855/6506/140679	4	SNCA3x_vs_Iso
GO:0005543	phospholipid binding	9/102	484/18496	0.00142201	0.0212413	0.0172138	308/4137/27445/84251/6857/127833/6861/9066/7070	9	SNCA3x_vs_Iso
GO:0017154	semaphorin receptor activity	2/102	12/18496	0.00191725	0.0254568	0.0206301	8829/8828	2	SNCA3x_vs_Iso
GO:0086080	protein binding involved in heterotypic cell-cell adhesion	2/102	12/18496	0.00191725	0.0254568	0.0206301	4345/961	2	SNCA3x_vs_Iso
GO:0015175	neutral L-amino acid transmembrane transporter activity	3/102	46/18496	0.00208096	0.0256949	0.020823	81855/6506/140679	3	SNCA3x_vs_Iso
GO:0017081	chloride channel regulator activity	2/102	13/18496	0.00225771	0.0256949	0.020823	9368/6804	2	SNCA3x_vs_Iso
GO:0140333	glycerophospholipid flippase activity	2/102	13/18496	0.00225771	0.0256949	0.020823	10396/51761	2	SNCA3x_vs_Iso
GO:0008195	phosphatidate phosphatase activity	2/102	14/18496	0.00262454	0.0285121	0.023106	54886/79948	2	SNCA3x_vs_Iso
GO:0030159	signaling receptor complex adaptor activity	3/102	51/18496	0.00279854	0.0290805	0.0235667	2782/2783/2784	3	SNCA3x_vs_Iso
GO:1902936	phosphatidylinositol bisphosphate binding	4/102	108/18496	0.00301272	0.0300016	0.0243132	4137/6857/6861/9066	4	SNCA3x_vs_Iso
GO:0019841	retinol binding	2/102	16/18496	0.00343615	0.0304163	0.0246492	1381/1382	2	SNCA3x_vs_Iso
GO:0140327	flippase activity	2/102	16/18496	0.00343615	0.0304163	0.0246492	10396/51761	2	SNCA3x_vs_Iso
GO:0140328	floppase activity	2/102	16/18496	0.00343615	0.0304163	0.0246492	10396/51761	2	SNCA3x_vs_Iso
GO:0016918	retinal binding	2/102	19/18496	0.00484409	0.0399219	0.0323525	1381/1382	2	SNCA3x_vs_Iso
GO:0042577	lipid phosphatase activity	2/102	19/18496	0.00484409	0.0399219	0.0323525	54886/79948	2	SNCA3x_vs_Iso
GO:0001972	retinoic acid binding	2/102	20/18496	0.00536305	0.0427256	0.0346246	1381/1382	2	SNCA3x_vs_Iso
GO:0001618	virus receptor activity	3/102	79/18496	0.00951028	0.0691824	0.056065	4684/5818/5817	3	SNCA3x_vs_Iso
GO:0048306	calcium-dependent protein binding	3/102	79/18496	0.00951028	0.0691824	0.056065	5648/6853/6857	3	SNCA3x_vs_Iso
GO:0140326	ATPase-coupled intramembrane lipid transporter activity	2/102	27/18496	0.00966236	0.0691824	0.056065	10396/51761	2	SNCA3x_vs_Iso
GO:0140272	exogenous protein binding	3/102	80/18496	0.00984185	0.0691824	0.056065	4684/5818/5817	3	SNCA3x_vs_Iso
GO:0003924	GTPase activity	6/102	333/18496	0.010342	0.0706208	0.0572307	54769/2782/2783/2784/9628/6000	6	SNCA3x_vs_Iso
GO:0005546	phosphatidylinositol-4,5-bisphosphate binding	3/102	83/18496	0.0108767	0.0716795	0.0580886	6857/6861/9066	3	SNCA3x_vs_Iso
GO:0005416	amino acid:monoatomic cation symporter activity	2/102	29/18496	0.0110968	0.0716795	0.0580886	6506/140679	2	SNCA3x_vs_Iso
GO:0046943	carboxylic acid transmembrane transporter activity	4/102	164/18496	0.0129326	0.0808865	0.06555	9368/81855/6506/140679	4	SNCA3x_vs_Iso
GO:0005342	organic acid transmembrane transporter activity	4/102	165/18496	0.0131991	0.0808865	0.06555	9368/81855/6506/140679	4	SNCA3x_vs_Iso
GO:0035591	signaling adaptor activity	3/102	98/18496	0.0169717	0.0988283	0.0800899	2782/2783/2784	3	SNCA3x_vs_Iso
GO:1901981	phosphatidylinositol phosphate binding	4/102	179/18496	0.0173017	0.0988283	0.0800899	4137/6857/6861/9066	4	SNCA3x_vs_Iso
GO:0043495	protein-membrane adaptor activity	2/102	37/18496	0.0176913	0.0988283	0.0800899	9368/6853	2	SNCA3x_vs_Iso
GO:0035091	phosphatidylinositol binding	5/102	276/18496	0.0184066	0.0988283	0.0800899	4137/6857/6861/9066/7070	5	SNCA3x_vs_Iso
GO:0005501	retinoid binding	2/102	38/18496	0.0186078	0.0988283	0.0800899	1381/1382	2	SNCA3x_vs_Iso
GO:0019840	isoprenoid binding	2/102	38/18496	0.0186078	0.0988283	0.0800899	1381/1382	2	SNCA3x_vs_Iso
GO:0042169	SH2 domain binding	2/102	41/18496	0.0214745	0.111574	0.0904188	9143/6855	2	SNCA3x_vs_Iso
GO:0140303	intramembrane lipid transporter activity	2/102	42/18496	0.0224682	0.114253	0.0925903	10396/51761	2	SNCA3x_vs_Iso
GO:0005504	fatty acid binding	2/102	48/18496	0.028816	0.143337	0.116159	1381/1382	2	SNCA3x_vs_Iso
GO:0015026	coreceptor activity	2/102	49/18496	0.029936	0.143337	0.116159	5818/8829	2	SNCA3x_vs_Iso
GO:0017124	SH3 domain binding	3/102	122/18496	0.0299868	0.143337	0.116159	8506/4137/84251	3	SNCA3x_vs_Iso
GO:0004714	transmembrane receptor protein tyrosine kinase activity	2/102	60/18496	0.0433398	0.203102	0.164593	8829/8828	2	SNCA3x_vs_Iso
GO:0008514	organic anion transmembrane transporter activity	4/102	242/18496	0.0450007	0.204473	0.165704	9368/81855/6506/140679	4	SNCA3x_vs_Iso
GO:0008028	monocarboxylic acid transmembrane transporter activity	2/102	62/18496	0.0459776	0.204473	0.165704	9368/140679	2	SNCA3x_vs_Iso
GO:0005548	phospholipid transporter activity	2/102	64/18496	0.0486731	0.204473	0.165704	10396/51761	2	SNCA3x_vs_Iso
GO:0030145	manganese ion binding	2/102	64/18496	0.0486731	0.204473	0.165704	384/744	2	SNCA3x_vs_Iso
